# A CBF–SA module links wound-induced evaporative cooling to tissue repair in plants

**DOI:** 10.1101/2025.05.23.655667

**Authors:** Joseph Balem, Chenjiao Tan, Nathália Cássia Ferreira Dias, Mariah Arnold, Sorrel Tran, Paul M. Severns, Paulo J.P.L. Teixeira, Changying Li, Li Yang

## Abstract

Repairing damaged tissues is essential for the survival of all organisms. In plants, tissue injury rapidly triggers defense and repair programs. However, the molecular mechanisms linking early injury cue to the later stages of wound repair remain unclear. Here, we show that wounding of Arabidopsis leaves induces localized low temperature at the injury site, likely caused by evaporative cooling, which is accompanied by an activation of cold-responsive genes. Using thermal imaging combined with computer vision and deep learning, we developed a workflow to monitor the dynamics of wound healing in a quantitative, non-invasive and real-time manner. Mechanistically, we show that C-repeat Binding Factor (CBF) transcription factors are required for the activation of injury-associated cold response and downstream salicylic acid (SA) signaling. The CBF–SA module promotes lignin deposition and wound repair. Together, these findings reveal a link between a wound-induced biophysical cue and the tissue repair program.
