## Supplementary Table 2 for "A CBF–SA module links wound-induced evaporative cooling to tissue repair in plants"

### Sheet: seed stock info
prorSPL3::GUS	CS69803
proCOR15A::GUS	CS68657
DR5::GUS	DOI: 10.1105/tpc.9.11.1963
proCYCLINB1;1:GUS	CS68143
cbf1/2/3	CS73345
NahG	doi.org/10.1046/j.1365-313X.2003.01665.x
sid2-1	doi.org/10.1038/35107108
npr1-1	doi: 10.1016/s0092-8674(00)81858-9
coi1-16	doi: 10.1371/journal.pgen.1003018
proLOX2::GUS	doi.org/10.1046/j.0960-7412.2001.01241.x
CBF1ox	CS69497

### Sheet: Fig 2
Figure 2E
Tomato			Arabidopsis			Succulent			Benthi			Pothos
Wounding Site	Leaf Blade		Wounding Site	Leaf Blade		Wounding Site	Leaf Blade		Wounding Site	Leaf Blade		Wounding Site	Leaf Blade
22.8	24.1		22.1	23.7		21.7	23.3		22.1	24		21.8	24.1
23.1	24.4		22.3	23.4		21.5	23.4		21.7	23.9		21.9	24.2
22.8	24.5		22.2	23.9		21.9	23.2		21.5	24.2		22	24
22.9	23.9		22.3	23.9		21.7	23.4		21.6	24.1		22.1	24.1
22.7	24.2		22.5	24		21.7	23.4		22.1	24		21.8	23.9
						21.4	23.3		22	24		21.7	24.4

### Sheet: Fig 3
Figure 3E
COR15A				KIN1
unwounded	wounded	wounded+Lanolin		unwounded	wounded	wounded+Lanolin
0.847861	1.73827	1.44336		0.540071	8.55596	4.92805
0.820711	2.99765	1.58787		0.728449	12.695	7.66619
	2.37972	0.638066		0.443686	7.72588	5.06024
0.835962	1.27816	0.135254			5.62259	2.41084
Figure 3I
Col-0	Col-1hr
1	4.138
1	3.477
cbf123-0	cbf123-1hr
0.053	0.639
0.206	0.724
oxCBF1-t0	oxCBF1-1hr
3.457	7.362
3.67	9.792

### Sheet: Fig 5
Figure 5A											Figure 5D
Day 0		Day 1		Day 2		Day 3		Day 4			Col-D1	cbf123-D1	Col-D4	cbf123-D4
Col-0	cbf1/2/3	Col-0	cbf1/2/3	Col-0	cbf1/2/3	Col-0	cbf1/2/3	Col-0	cbf1/2/3		15.1745	17.988	50.5532	30.0627
-0.7	-0.7	-0.4	-0.6	-0.8	-0.4	-0.2	-0.5	-0.2	-0.2		15.2137	23.9578	37.1726	20.2976
-0.5	-0.5	-0.1	-0.5	-0.5	-0.2	-0.1	-0.2	-0.3	-0.2		22.3547	19.2391	25.9012	12.7993
-1	-0.8	-0.2	-0.5	-0.4	-0.5	-0.1	-0.3	0	-0.3		13.382	14.2798	32.4335	23.4987
-1.3	-0.9	-1	-0.1	-0.1	-0.6	-0.1	-0.4	0	-0.1		27.2185	19.7653	38.3181	22.6102
-1.6	-1.1	-0.9	-0.4	-0.2	-0.4	-0.3	-0.2	-0.1	-0.2		27.8174	14.6879	39.9421	21.5082
-1.7	-1.7	0	-0.3	-0.1	-0.4	-0.2	-0.3	-0.1	-0.1		22.1379		22.0084	35.1848
-0.7	-1	-0.4	-0.3	-0.2	-0.2	-0.1	-0.4	0.1	0		19.3413	11.871	23.9945	27.974
-0.9	-1.3	-0.2	-0.7	-0.1	-0.6	0	-0.1	0	-0.1		21.7944	9.26832	24.0248	28.2809
-1.3	-0.9	0	-1.1								15.6751	20.2574	27.6894	26.1224
-1.5	-0.7		-0.3								27.4518	15.4268	40.8523	20.5659
-1	-1.7										28.1974	13.1268	45.3003	13.1881
-0.8	-1.3										15.892			27.4547
											24.2776			21.063
-1.08333	-1.05	-0.355556	-0.48	-0.3	-0.4125	-0.1375	-0.3	-0.075	-0.15		17.857			26.7413

### Sheet: Fig 6
Figure 6D
Day 0		Day 1		D2		D3		D4
Col-0	NahG	Col-0	NahG	Col-0	NahG	Col-0	NahG	Col-0	NahG
-0.7	-0.8	-0.4	-0.5		-0.4	-0.2	-0.2	-0.2	0.1
-0.5	-0.6	-0.1	-0.6	-0.5	-0.6	-0.1	-0.4	-0.3	-0.1
-1	-1.5	-0.2	-0.4	-0.4	-0.5	-0.1	-0.4	0	-0.2
-1.3		-1	-0.2	-0.1	-0.6	-0.1	-0.3	0	-0.3
-1.6	-1.3	-0.9		-0.2	-0.5	-0.3	-0.2	-0.1	-0.2
-1.7	-1.4	0	-0.5	-0.1	-0.4	-0.2	-0.4	-0.1	-0.1
-0.7	-1.7	-0.4	-0.3	-0.2	-0.3	-0.1	-0.2	0.1	-0.1
-0.9	-0.8	-0.2	-0.4	-0.1		0	-0.3	0	-0.2
-1.3	-1.1	0	-0.4
-1.5	-1.5
-1	-1
-0.8	-1
-1.08333	-1.15455	-0.355556	-0.4125	-0.228571	-0.471429	-0.1375	-0.3	-0.075	-0.1375
Figure 6F
Col-0	NahG	sid2	npr1	cbf1/2/3	coi1
26.9228	6.52889	5.30308	7.02345	2.10056	10.0051
14.3885	10.691	9.6316	6.70419	13.3249	13.3455
14.9842	6.82313	6.67728	6.49017	4.81175	3.91268
27.2421	9.78765	12.6062	2.26501	5.28021	8.22115
8.94756	15.0252	5.81996	2.91191	6.63651	7.28817
15.2529	9.39274	6.33481	13.5946	4.27935	7.63187
24.5108	5.05856	8.58073	8.74166	6.59407	2.23193
26.8706	12.1904	4.68638	5.23021	4.00787	7.6613
6.33711	4.89505	10.7537	4.84931	6.00795	7.61957
30.4155	3.65561	4.87325	3.87297	12.2844	16.0298
13.7386	1.89485	5.26898	2.51277	7.8017	6.19663
17.5861	13.752	10.2756	6.24613	9.35029	3.80225
18.6119	2.69042	7.13968	6.84377	5.88462	2.80421
15.7419	6.46882	14.2086	8.61124	12.2097	7.19759
9.65041	5.81239	3.7873	9.28504	13.8672	10.6247
23.5804		9.03702			4.99837
Figure 6H
Col-0_Mock	cbf1/2/3_Mock	Col-0_BTH	cbf1/2/3_BTH
114.069	52.9332	118.995	174.338
142.796	93.6549	343.522	154.071
146.901	61.7766	268.511	174.732
108.146	75.2953	179.889	195.356
104.407	110.622	294.866	113.165
156.987	102.688	213.534	167.101
118.031	75.3276	261.521	126.717
122.378	101.541	91.3019	101.416
168.847	121.863	115.317	68.7218
108.308	51.3558		118.157
120.564	103.178		114.39
107.949	109.742		143.984
84.2812	73.3743		112.176
160.283

### Sheet: Fig S6
Figure s6E
Col-0_t0	aba3_t0	Col-0_1h	aba3_1h
0.499398	0.624851	4.16034	2.94385
1.99227	1.17993	2.30308	3.51623
1.00509	0.853587	2.38879	1.89441
Figure s6F
pLOX2:GUS intensity
	No lanolin	Lanolin
	119.837	123.024
	125.348	83.194
	128.442	134.578
	90.667	94.002
	128.682	106.281
Average	118.595	108.216

### Sheet: Fig S7 
Figure s7A
Pst DC3000 bacterial growth curve (log10CFU/cm2)
	Col-0	cbf1/2/3
	5.14322	5.17332
	4.99443	5.33982
	4.97534	5.07127
	4.98499	5.10077
	5.06734	5.00822
	4.85846	5.00367
	5.07517	5.04714
	5.22185	4.93976
Figure s7B
Col-0_Mock	cbf1/2/3_Mock	Col-0_BTH	cbf1/2/3_BTH
0.011	0.184	119.354	557.347
8.508	0.015	608.612	1124.8
24.051	0.463	666.67	15.838
0.454	0.005	270.628	103.537
Figure s7C
Col-0_Mock	cbf1/2/3_Mock	Col-0_BTH	cbf1/2/3_BTH
0.357	0.449	9.124	62.336
0.674	1.34	36.959	47.361
4.545	0.272	95.317	3.71
0.915	0.441	142.351	22.175
